# Single-cell Transcriptional Analysis of the Cellular Immune Response in the Oral Mucosa of Mice

**DOI:** 10.1101/2023.10.18.562816

**Authors:** P Cantalupo, A Diacou, S Park, V Soman, J Chen, D Glenn, U Chandran, D Clark

## Abstract

Periodontal health is dependent on a symbiotic relationship of the host immune response with the oral microbiota. Pathologic shifts of the microbial plaque elicit an immune response that eventually leads to the recruitment and activation of osteoclasts and matrix metalloproteinases and the eventual tissue destruction that is evident in periodontal disease. Once the microbial stimulus is removed, an active process of inflammatory resolution begins. The goal of this work was to use scRNAseq to demonstrate the unique cellular immune response across three distinct conditions of periodontal health, disease, and resolution using mouse models. Periodontal disease was induced using a ligature model. Resolution was modeled by removing the ligature and allowing the mouse to recover. Immune cells (Cd45+) were isolated from the periodontium and analyzed via scRNAseq. Gene signature shifts across the three conditions were characterized and shown to be largely driven by macrophage and neutrophils during the periodontal disease and resolution conditions. Resolution of periodontal disease was characterized by the differential regulation of unique gene subsets. Clustering analysis characterized multiple cellular subpopulations within B Cells, macrophages, and neutrophils that demonstrated differential expansion and contraction across conditions of periodontal health, disease, and resolution. Interestingly, we identified a transcriptionally distinct macrophage subpopulation that expanded during the resolution condition and demonstrated an immunoregulatory gene signature. We identified a cell surface marker for this resolution-associated macrophage subgroup (Cd74) and validated the expansion of this subgroup during resolution via flow cytometry. This work presents a robust immune cell atlas for study of the immunological changes in the oral mucosa during three distinct conditions of periodontal health, disease, and resolution and it improves our understanding of the cellular and molecular markers that characterize health from disease for the development of future diagnostics and therapies.
