## Supplemental Table 2 for "Single-cell Transcriptional Analysis of the Cellular Immune Response in the Oral Mucosa of Mice"

### Sheet: Disease_vs_Control
DEGs_Disease_vs_Control
avg_log2FC	pct.1	pct.2	p_val_adj	gene
1.28344	0.368	0.554	2.76897e-85	Il1rn
1.20148	0.243	0.411	1.29255e-68	Ccl3
1.20122	0.324	0.501	2.21323e-81	Ccrl2
1.1964	0.594	0.806	3.39116e-118	Cxcl2
1.10932	0.406	0.581	1.58495e-75	Acod1
1.03825	0.311	0.46	2.98312e-52	Ptgs2
0.994367	0.193	0.283	1.98956e-22	Ccl4
0.985306	0.251	0.409	2.37657e-62	Ifitm1
0.979501	0.22	0.359	8.14361e-53	Wfdc17
0.977217	0.553	0.72	1.85284e-73	Il1b
0.952458	0.403	0.561	7.84653e-67	Nlrp3
0.891565	0.775	0.845	1.95738e-58	Nfkbia
0.872883	0.55	0.694	1.83178e-65	Slpi
0.841751	0.496	0.632	8.43896e-57	Gadd45b
0.80887	0.622	0.721	2.92318e-46	Nfkbiz
0.77772	0.58	0.711	3.47066e-57	Clec4e
0.771683	0.525	0.671	1.18638e-61	Tnfaip2
0.769487	0.286	0.451	1.44533e-62	Il1f9
0.766771	0.362	0.538	4.15301e-72	Hcar2
0.760853	0.97	0.986	1.08748e-55	Fth1
0.757027	0.507	0.609	1.36514e-35	Marcksl1
0.75634	0.13	0.261	2.49182e-53	Asprv1
0.75446	0.462	0.625	2.23012e-72	Ptafr
0.751949	0.742	0.839	1.71488e-56	Plek
0.747776	0.545	0.633	2.45541e-28	Cd14
0.705519	0.392	0.545	3.11431e-53	Slfn4
0.686071	0.487	0.618	1.34774e-47	Ier3
0.647925	0.609	0.73	4.14628e-59	Ifitm2
0.627865	0.181	0.304	1.26359e-42	Tnf
0.621336	0.663	0.772	3.1982e-66	Slfn2
0.602574	0.406	0.529	4.18242e-44	Rnf149
0.60106	0.222	0.367	7.39024e-54	Fpr1
0.601044	0.535	0.646	1.7425e-26	G0s2
0.598572	0.526	0.653	3.49712e-52	N4bp1
0.591228	0.231	0.334	2.16816e-27	Basp1
0.590621	0.404	0.514	1.38344e-35	Sod2
0.58993	0.57	0.699	3.53934e-51	Csf3r
0.58411	0.477	0.625	3.76035e-52	Clec4d
0.570708	0.437	0.561	2.52781e-40	Rab11fip1
0.567234	0.698	0.818	3.10314e-63	Lilrb4a
0.563579	0.737	0.825	7.75425e-55	Lyst
0.557546	0.687	0.803	1.37894e-52	Mxd1
0.556766	0.498	0.612	6.93887e-30	Slc7a11
0.549203	0.674	0.784	4.39071e-44	S100a6
0.547873	0.525	0.62	7.53995e-32	Tnfrsf1b
0.546879	0.457	0.58	7.90802e-47	Vmp1
0.546639	0.285	0.435	1.4988e-52	Pla2g7
0.539372	0.545	0.634	1.54576e-29	Tnfaip3
0.526132	0.816	0.874	4.55156e-54	S100a11
0.518412	0.708	0.785	2.4865e-58	Txn1
0.516906	0.354	0.486	7.49522e-41	Chil1
0.513822	0.259	0.379	4.80554e-35	Mefv
0.511098	0.498	0.59	7.6174e-22	Marcks
0.510515	0.174	0.262	8.1384e-23	Cd274
0.503228	0.475	0.587	4.79943e-28	Mmp9
0.486566	0.653	0.765	4.82815e-61	Fcer1g
0.485898	0.834	0.861	1.74073e-18	Pim1
0.48324	0.76	0.796	7.62082e-14	Resf1
0.480288	0.667	0.769	1.0326e-47	Msrb1
0.472396	0.726	0.813	6.85018e-52	Tyrobp
0.469867	0.674	0.787	2.62834e-43	Lilr4b
0.465402	0.391	0.521	2.02584e-35	Cxcr2
0.465241	0.524	0.672	4.45995e-47	Ccr1
0.46433	0.191	0.291	4.45161e-27	Traf1
0.463981	0.489	0.556	9.84158e-11	Cstb
0.462154	0.429	0.572	6.91858e-51	Lcp2
0.461368	0.6	0.664	2.22035e-19	Ier5
0.460932	0.555	0.666	2.67429e-31	Cd9
0.459994	0.534	0.67	3.58568e-49	Igsf6
0.447231	0.558	0.651	3.53727e-32	Ehd1
0.443701	0.697	0.767	3.11827e-30	Nfe2l2
0.443466	0.515	0.587	2.22417e-16	Ppp1r15a
0.434695	0.22	0.37	1.24154e-54	Fas
0.434361	0.434	0.556	3.43768e-39	Snx10
0.433488	0.528	0.635	4.54463e-33	Slc15a3
0.431973	0.72	0.813	2.10486e-45	Ctsd
0.431813	0.917	0.934	3.36489e-25	Ftl1
0.429895	0.328	0.438	4.73623e-28	Smox
0.422984	0.379	0.479	1.71261e-22	Ankrd33b
0.422543	0.553	0.661	2.20967e-32	Ifitm3
0.419917	0.453	0.59	4.095e-40	C5ar1
0.419643	0.224	0.339	4.2236e-33	Fgl2
0.417381	0.948	0.961	1.41356e-18	Srgn
0.41216	0.767	0.822	2.10037e-11	Retnlg
0.40666	0.268	0.405	4.3002e-42	Trim30b
0.404432	0.736	0.808	1.50461e-35	Ncf1
0.397288	0.271	0.42	2.35804e-51	Gsap
0.39725	0.203	0.263	2.9642e-09	F10
0.397152	0.604	0.689	3.26375e-25	Tmcc1
0.394613	0.319	0.435	1.45246e-32	Casp4
0.394144	0.572	0.684	2.92144e-35	Fyb
0.392778	0.616	0.676	3.42447e-15	Jun
0.387707	0.589	0.706	4.10896e-47	Nadk
0.387404	0.394	0.545	3.69658e-48	Pilra
0.386586	0.79	0.852	2.23257e-26	Cd44
0.385468	0.33	0.458	1.70691e-34	Lrg1
0.385289	0.294	0.377	2.37243e-16	Dusp16
0.384959	0.288	0.416	1.33605e-38	Slc2a6
0.384393	0.472	0.557	5.22648e-18	Mirt1
0.382059	0.673	0.76	1.17381e-19	Dusp1
0.381294	0.998	1	5.00367e-24	S100a9
0.381151	0.761	0.831	1.31107e-33	Klf6
0.374971	0.462	0.537	1.00863e-20	Zc3h12a
0.37151	0.338	0.443	3.88597e-22	Tgm2
0.369943	0.206	0.353	6.68342e-59	Lrrc25
0.368526	0.428	0.502	3.46104e-16	Irak2
0.365072	0.453	0.597	1.05179e-47	Fgr
0.364675	0.215	0.308	2.6574e-22	Socs3
0.363733	0.644	0.718	7.05561e-20	Mapkapk2
0.363362	0.62	0.698	8.92708e-25	Snx20
0.362634	0.259	0.318	5.49195e-07	Ifi27l2a
0.361937	0.702	0.781	1.78359e-31	Prdx5
0.361638	0.849	0.918	3.92986e-24	Lyz2
0.360842	0.997	1	4.26471e-23	S100a8
0.358502	0.311	0.408	2.97183e-21	Slc11a1
0.356388	0.612	0.668	2.18345e-06	Ctsb
0.351355	0.503	0.587	6.45314e-17	Rhob
0.350551	0.586	0.665	9.45649e-16	Pglyrp1
0.350222	0.51	0.598	2.17346e-18	Ctsz
0.350085	0.632	0.732	6.31945e-33	Hp
0.349282	0.216	0.29	7.71254e-14	Icam1
0.347072	0.281	0.396	8.43355e-31	Rab20
0.346986	0.461	0.568	5.22512e-20	Ccl6
0.346512	0.326	0.423	3.88776e-24	Tnip1
0.343762	0.471	0.579	1.0275e-29	Glrx
0.343676	0.508	0.576	3.30326e-12	Cflar
0.343529	0.505	0.629	1.13484e-37	Myo1f
0.34314	0.407	0.493	2.22529e-16	Gla
0.342927	0.373	0.491	1.76749e-27	Arg2
0.34276	0.857	0.908	5.76945e-21	Neat1
0.34223	0.25	0.317	1.66692e-10	Il1rap
0.340267	0.544	0.645	2.75135e-25	Por
0.340213	0.585	0.685	1.96038e-21	Hdc
0.33804	0.459	0.533	6.66531e-15	Jak2
0.338031	0.233	0.319	4.74714e-18	Olr1
0.338014	0.682	0.747	3.75202e-17	Klf2
0.337871	0.515	0.63	5.97213e-26	Csf2rb
0.33687	0.584	0.669	4.44289e-20	Sema4d
0.335091	0.52	0.613	1.00873e-16	Sgms2
0.334325	0.572	0.667	2.32203e-24	Svil
0.334146	0.448	0.565	5.23275e-25	Tgfbi
0.333495	0.48	0.594	7.69088e-29	Lst1
0.332305	0.526	0.625	7.72914e-19	Trem1
0.33105	0.241	0.341	4.91969e-23	Mrgpra2b
0.330364	0.513	0.617	1.44414e-23	Plin2
0.329653	0.277	0.41	1.34865e-42	Clec5a
0.327383	0.494	0.585	7.96215e-19	Cyp4f18
0.324912	0.377	0.505	5.06327e-35	Lpcat2
0.324608	0.569	0.672	6.40825e-30	Nfam1
0.32451	0.425	0.522	9.22573e-21	Ninj1
0.324124	0.29	0.401	3.11831e-28	Slfn1
0.322955	0.628	0.719	1.78515e-27	Anxa2
0.322424	0.586	0.624	0.00166356	Malt1
0.32216	0.262	0.344	4.25617e-14	Atf3
0.321744	0.661	0.743	5.51154e-30	Alox5ap
0.321735	0.549	0.659	3.70827e-31	Pirb
0.319693	0.385	0.509	3.79054e-29	Dmxl2
0.318535	0.323	0.437	1.02268e-27	Alas1
0.317245	0.34	0.435	4.35367e-21	Sh2b2
0.317135	0.474	0.545	2.17332e-11	Entpd1
0.315113	0.236	0.347	1.06018e-29	H2-Q10
0.314487	0.791	0.837	1.1832e-14	Kdm6b
0.314379	0.445	0.535	1.03049e-17	Irak3
0.313625	0.341	0.464	1.11602e-31	Pira2
0.311273	0.568	0.662	6.95196e-27	Vsir
0.307786	0.713	0.804	2.09596e-29	Vasp
0.307597	0.233	0.319	3.41691e-17	Slc40a1
0.306874	0.864	0.915	3.1393e-34	Lcp1
0.306408	0.513	0.612	3.65604e-22	Cd84
0.306226	0.549	0.608	1.02848e-07	Txnrd1
0.306152	0.581	0.67	6.30569e-15	Lgals3
0.306065	0.47	0.592	3.06752e-26	Cd33
0.305233	0.641	0.741	2.18645e-25	Grina
0.300417	0.352	0.405	0.000101503	Arid5b
0.300361	0.401	0.507	9.3517e-24	Rnf144a
0.299955	0.789	0.826	3.15364e-16	Sat1
0.297119	0.553	0.652	3.99469e-23	Ptpre
0.295847	0.368	0.469	6.75119e-27	Rab32
0.294825	0.679	0.765	9.93571e-32	Spi1
0.29252	0.821	0.87	6.81954e-13	Lcn2
0.292326	0.312	0.427	6.04962e-26	Gcnt2
0.29082	0.735	0.817	2.8472e-26	Fxyd5
0.289946	0.495	0.59	8.14038e-12	Osm
0.289791	0.446	0.57	1.91292e-28	Emilin2
0.288234	0.245	0.316	1.49938e-11	Map3k8
0.285003	0.654	0.735	7.4867e-20	Prr13
0.284494	0.668	0.746	5.69263e-18	Samsn1
0.28363	0.749	0.812	8.22298e-29	Taldo1
0.282811	0.836	0.871	3.43724e-23	Cd52
0.281792	0.34	0.403	1.43404e-07	Zfp263
0.281319	0.501	0.588	2.26066e-15	Tlr2
0.280809	0.186	0.261	9.70405e-14	Fabp5
0.280716	0.788	0.83	2.16649e-16	Atp6v0c
0.278532	0.208	0.345	1.53879e-46	Siglece
0.276587	0.519	0.629	9.84606e-24	Fcgr3
0.276123	0.317	0.42	2.41147e-23	Hacd4
0.275917	0.441	0.549	2.10813e-24	Card19
0.275451	0.359	0.47	1.88156e-25	2310001H17Rik
0.274641	0.471	0.53	2.288e-06	Esd
0.273893	0.662	0.743	2.05924e-24	Skap2
0.272333	0.345	0.431	2.05164e-16	Trim30a
0.271094	0.728	0.772	2.65584e-07	Ifrd1
0.270983	0.623	0.66	0.000117453	Pik3ap1
0.27096	0.551	0.65	9.5741e-15	Il1r2
0.268829	0.635	0.714	1.04755e-16	Trib1
0.267835	0.744	0.825	1.25912e-28	Pkm
0.267072	0.73	0.789	1.23546e-23	Ostf1
0.26629	0.388	0.504	3.96467e-23	Fpr2
0.266027	0.764	0.82	1.24115e-24	Gapdh
0.265903	0.46	0.558	7.23241e-18	Slc2a3
0.265812	0.309	0.386	1.1799e-13	Hk2
0.265373	0.552	0.654	1.53143e-20	Snap23
0.263146	0.544	0.651	2.24406e-23	App
0.262997	0.252	0.362	1.01786e-28	B430306N03Rik
0.262677	0.333	0.425	1.30594e-15	F630028O10Rik
0.261754	0.269	0.353	1.2638e-15	Gk
0.261088	0.383	0.468	3.76763e-11	Cd63
0.260563	0.627	0.703	4.02689e-14	Anxa1
0.260335	0.512	0.589	1.39223e-13	Il10rb
0.260322	0.937	0.96	1.60431e-23	Ptprc
0.260121	0.596	0.666	1.32378e-09	Wfdc21
0.259668	0.682	0.782	7.4518e-24	Itgam
0.259495	0.45	0.517	4.91644e-09	Furin
0.25942	0.627	0.684	8.10133e-13	Cdk2ap2
0.259135	0.414	0.515	2.52011e-21	Sema4a
0.258893	0.561	0.627	2.88492e-15	Tspo
0.25847	0.658	0.723	1.34879e-20	Mrpl33
0.258072	0.521	0.638	5.35691e-27	Sirpa
0.255588	0.236	0.311	1.94961e-12	Jaml
0.254947	0.573	0.687	9.05565e-19	Slc16a3
0.254645	0.716	0.754	4.39191e-09	Tpd52
0.254641	0.763	0.827	1.66517e-20	Diaph1
0.25337	0.247	0.348	3.42433e-23	Lilra6
0.253124	0.385	0.475	3.91185e-17	Cyfip1
0.252988	0.701	0.747	2.46959e-07	Zeb2
0.251783	0.324	0.381	9.67095e-06	Ctsl
0.250995	0.435	0.549	2.56466e-24	Pbx1
-0.25073	0.74	0.668	3.41363e-19	Rps17
-0.250865	0.546	0.454	8.62562e-20	Eif3e
-0.251092	0.54	0.452	8.02224e-18	Mga
-0.251246	0.362	0.277	8.74575e-17	Slc1a5
-0.251894	0.725	0.663	1.23641e-20	Bclaf1
-0.252776	0.6	0.521	1.93029e-20	Syncrip
-0.252798	0.325	0.246	1.24113e-12	Arl5c
-0.253013	0.328	0.256	1.10058e-13	Got1
-0.254121	0.261	0.207	6.00549e-05	H2-Eb1
-0.254854	0.661	0.588	2.1777e-14	Crebrf
-0.25765	0.275	0.213	5.32303e-09	Kdm2b
-0.257829	0.423	0.39	0.0364955	Cdadc1
-0.25874	0.41	0.359	1.67373e-06	Tgfbr2
-0.25887	0.524	0.44	2.70055e-17	Zfp706
-0.259014	0.501	0.41	3.52527e-20	Tob2
-0.260231	0.578	0.522	3.29917e-10	Tmem131l
-0.261058	0.577	0.51	1.2777e-15	Eef1g
-0.262255	0.435	0.355	1.63684e-13	Eprs
-0.262904	0.601	0.528	2.21677e-18	Mkln1
-0.263077	0.435	0.339	1.20298e-22	Rcc2
-0.264331	0.358	0.283	1.6721e-13	Pkig
-0.26602	0.751	0.7	4.50935e-14	Ly6e
-0.266113	0.418	0.314	4.17954e-24	Chd6
-0.266935	0.63	0.551	8.8662e-22	Ankrd17
-0.267243	0.311	0.273	0.00225282	Cmah
-0.269658	0.309	0.223	1.13821e-17	Ptp4a3
-0.270344	0.315	0.217	1.13693e-20	Ptprcap
-0.271325	0.295	0.248	5.47379e-05	Fam53b
-0.271482	0.82	0.786	2.11954e-12	Serp1
-0.274028	0.387	0.311	3.89192e-15	Vgll4
-0.27409	0.584	0.511	2.81759e-20	Matr3
-0.275364	0.27	0.197	6.13114e-15	Snx30
-0.27597	0.382	0.304	2.20985e-13	Irf8
-0.276849	0.747	0.715	7.59692e-13	Tmed5
-0.277379	0.616	0.538	3.51429e-23	Tram1
-0.279607	0.727	0.639	4.37521e-21	Hsp90b1
-0.279999	0.266	0.194	9.61075e-14	Cnp
-0.280535	0.516	0.414	1.67664e-22	Ivns1abp
-0.282081	0.472	0.365	2.36475e-27	Zfp644
-0.283271	0.594	0.529	2.21685e-15	Nap1l1
-0.284168	0.531	0.473	1.17419e-10	Trim25
-0.287581	0.471	0.411	2.44929e-08	Smarca4
-0.287619	0.441	0.337	1.18681e-27	Cpt1a
-0.28957	0.34	0.266	2.94407e-14	Slc30a5
-0.289785	0.667	0.58	2.76466e-26	Kdm5a
-0.290565	0.256	0.184	6.23461e-14	Ppp1r16b
-0.290933	0.384	0.313	4.29486e-12	Strbp
-0.29371	0.311	0.218	1.98496e-20	Pde7a
-0.294172	0.812	0.765	4.16287e-20	Cytip
-0.294208	0.286	0.21	3.85064e-15	Siglecg
-0.29499	0.734	0.672	9.83158e-29	Paip2
-0.29619	0.922	0.885	6.57744e-32	mt-Cytb
-0.296213	0.416	0.337	5.45521e-14	Tcf4
-0.297092	0.709	0.62	3.23663e-33	mt-Atp8
-0.297311	0.958	0.942	2.65726e-33	Eef1a1
-0.298086	0.842	0.792	1.3005e-30	Srsf3
-0.298227	0.576	0.491	1.52279e-17	Slc38a1
-0.300037	0.58	0.497	5.39796e-23	Dhx9
-0.30068	0.78	0.719	8.91726e-31	Ptp4a2
-0.301334	0.623	0.533	1.13016e-25	mt-Nd4l
-0.30386	0.875	0.831	2.7094e-36	Eef2
-0.304972	0.494	0.424	1.99842e-13	Lrmp
-0.305349	0.8	0.747	3.71827e-34	Gnas
-0.305788	0.427	0.344	1.79671e-15	Crem
-0.305848	0.986	0.975	2.80896e-37	mt-Co1
-0.307502	0.321	0.238	6.95015e-17	Glcci1
-0.308704	0.903	0.857	1.29081e-35	Hsp90ab1
-0.311573	0.731	0.632	9.95305e-41	Cnbp
-0.312718	0.647	0.596	7.95874e-15	Tgfb1
-0.312921	1	1	1.21742e-53	Gm42418
-0.313423	0.665	0.578	1.73059e-26	Top2b
-0.313599	0.736	0.652	9.00126e-29	Serbp1
-0.314136	0.337	0.268	6.02247e-09	H2-Ab1
-0.314264	0.333	0.272	6.54035e-09	Hvcn1
-0.314944	0.857	0.815	7.62916e-33	Rpl23a
-0.315073	0.323	0.22	3.02848e-25	Hmgn1
-0.317616	0.561	0.495	6.60924e-16	Cnot6l
-0.318253	0.433	0.333	1.10782e-22	Tcf12
-0.320038	0.817	0.755	1.91876e-30	Ncl
-0.320552	0.741	0.636	1.18406e-35	Mef2d
-0.323328	0.752	0.676	1.4599e-33	Eif3a
-0.323419	0.47	0.398	1.94978e-12	Dmxl1
-0.323555	0.379	0.28	3.92676e-22	Jmy
-0.324394	0.637	0.554	3.04031e-26	Tut4
-0.324696	0.974	0.956	2.64636e-40	mt-Co2
-0.32902	0.694	0.628	1.74981e-20	Phip
-0.329288	0.251	0.153	8.50564e-27	Cd19
-0.32953	0.364	0.279	3.56918e-13	H2-Aa
-0.330383	0.489	0.398	3.42835e-20	Snx5
-0.330868	0.451	0.393	6.64622e-09	C1galt1
-0.332842	0.253	0.182	2.98999e-13	Xrcc6
-0.334152	0.288	0.197	2.88942e-21	Arap2
-0.335651	0.649	0.588	2.3526e-17	Dgkd
-0.337599	0.684	0.585	2.67249e-28	Npm1
-0.338299	0.348	0.293	3.85951e-06	Swap70
-0.339057	0.718	0.645	3.91789e-36	Hnrnpa0
-0.340435	0.359	0.277	3.97588e-14	Kcnq1ot1
-0.341962	0.763	0.689	3.6066e-34	Gdi2
-0.344241	0.377	0.284	5.78103e-21	Cd2ap
-0.344745	0.355	0.253	5.73564e-25	Hivep2
-0.345514	0.635	0.526	2.48395e-31	Gm26917
-0.348896	0.491	0.383	8.68676e-29	Foxn3
-0.349721	0.254	0.191	8.3239e-10	Nr4a2
-0.350339	0.971	0.949	2.55311e-43	mt-Atp6
-0.350795	0.802	0.725	7.15215e-34	Rack1
-0.352068	0.818	0.717	2.78357e-52	Mbnl1
-0.354293	0.498	0.438	4.96546e-09	Satb1
-0.355721	0.448	0.351	3.31851e-23	Apobec3
-0.357312	0.592	0.499	6.00881e-26	Ets1
-0.357431	0.329	0.265	1.12049e-09	Tifa
-0.359104	0.803	0.733	3.12187e-39	Hnrnph1
-0.361411	0.66	0.555	9.01338e-38	Hnrnpa1
-0.365884	0.662	0.592	1.21111e-22	Scaf11
-0.366698	0.378	0.3	7.84776e-16	Camk2d
-0.369505	0.257	0.162	3.42903e-24	S1pr1
-0.369549	0.275	0.205	9.35001e-13	Serinc5
-0.369661	0.759	0.664	3.02974e-37	mt-Nd5
-0.370389	0.835	0.765	4.74544e-32	mt-Nd2
-0.371568	0.255	0.167	5.35892e-20	Cd72
-0.372337	0.918	0.867	3.7326e-42	mt-Nd4
-0.373717	0.427	0.319	1.41491e-26	Rabgap1l
-0.374591	0.252	0.154	1.56207e-25	Ikzf3
-0.377493	0.49	0.409	3.79053e-17	Smad7
-0.378652	0.887	0.823	2.379e-41	Ptma
-0.380848	0.459	0.366	1.08807e-20	Mef2c
-0.385897	0.398	0.309	3.81191e-18	Myb
-0.390943	0.828	0.752	2.68809e-38	mt-Nd1
-0.393372	0.607	0.497	4.47145e-38	Pdcd4
-0.401023	0.288	0.19	2.30779e-25	Ralgps2
-0.406396	0.584	0.464	3.33344e-37	Map3k1
-0.406437	0.315	0.202	5.01579e-31	Foxo1
-0.408022	0.531	0.461	8.02434e-15	Dnajc7
-0.410603	0.482	0.394	4.31474e-23	Nfatc3
-0.411469	0.942	0.917	4.69269e-70	Serinc3
-0.419568	0.283	0.177	1.53678e-27	Blnk
-0.424145	0.294	0.183	8.24619e-31	Ablim1
-0.440398	0.401	0.241	4.42434e-58	Gm47283
-0.445229	0.72	0.611	2.01951e-46	mt-Nd3
-0.45539	0.477	0.406	5.996e-19	Plekha2
-0.457184	0.594	0.475	6.68299e-28	Cd74
-0.47046	0.653	0.564	1.36536e-24	Mpo
-0.47163	0.273	0.167	1.11792e-28	Bcl7a
-0.506811	0.254	0.153	2.11825e-28	Spib
-0.509974	0.274	0.164	2.48402e-31	Pax5
-0.544339	0.361	0.264	2.97501e-23	Rhoh
-0.553589	0.332	0.208	2.59866e-39	Mtss1
-0.564854	0.288	0.195	1.328e-21	Atp1b1
-0.579644	0.255	0.15	3.45947e-31	Ly6d
-0.580179	0.499	0.379	9.9933e-40	Cerk
-0.580601	0.692	0.615	9.88321e-32	Foxp1
-0.629315	0.307	0.187	2.67131e-35	Bach2
-0.650688	0.323	0.186	7.70518e-43	Cd79a
-0.662291	0.314	0.188	7.67774e-37	Ebf1
-0.709357	0.329	0.199	1.29813e-41	Cd79b
-0.738127	0.646	0.471	3.01123e-72	Igkc
-0.885061	0.767	0.607	7.06024e-83	Ighm

### Sheet: Resolution_vs_Disease
DEGs_Resolution_vs_Disease
avg_log2FC	pct.1	pct.2	p_val_adj	gene
1.08369	0.211	0.372	6.96778e-62	Hist1h2ap
1.00776	0.15	0.265	5.01285e-38	Ly6d
0.898485	0.471	0.738	8.80722e-122	Igkc
0.886468	0.199	0.353	1.41367e-55	Cd79b
0.820407	0.496	0.701	4.76276e-170	Uba52
0.801841	0.186	0.318	3.76213e-43	Cd79a
0.796968	0.607	0.834	3.51624e-120	Ighm
0.737162	0.152	0.266	6.81456e-35	Vpreb3
0.724397	0.475	0.585	1.43938e-22	Cd74
0.713719	0.681	0.796	3.76946e-68	Tmsb10
0.689371	0.188	0.306	3.39188e-33	Ebf1
0.6636	0.874	0.938	5.00563e-151	Ubb
0.641192	0.823	0.892	9.55454e-80	Ptma
0.617613	0.268	0.364	1.38124e-18	H2-Ab1
0.581214	0.65	0.795	5.54875e-97	Gas5
0.581139	0.586	0.751	3.28105e-91	2410006H16Rik
0.575521	0.725	0.841	1.99306e-86	Rack1
0.568349	0.659	0.802	4.76359e-93	Naca
0.567561	0.772	0.862	7.07575e-67	Ppia
0.561359	0.207	0.284	1.54866e-12	H2-Eb1
0.557751	0.7	0.804	9.44827e-75	Eef1b2
0.556626	0.668	0.804	4.90181e-81	Rps17
0.545191	0.952	0.974	1.16276e-137	Fau
0.533981	0.585	0.737	6.57513e-71	Npm1
0.532345	0.942	0.974	3.66144e-87	Eef1a1
0.525121	0.163	0.279	5.47615e-35	Chchd10
0.522454	0.195	0.325	2.17745e-37	Atp1b1
0.515903	0.264	0.395	5.91493e-37	Rhoh
0.508735	0.241	0.456	6.27457e-98	Gm47283
0.505321	0.217	0.376	4.0318e-55	Ptprcap
0.503717	0.958	0.98	4.3065e-96	Tpt1
0.496796	0.338	0.532	1.23324e-104	Gm10076
0.494689	0.525	0.672	4.2909e-62	Snrpg
0.489898	0.452	0.543	6.61431e-19	Crip1
0.487666	0.232	0.322	8.43882e-18	Hist1h2ae
0.48576	0.555	0.721	1.66538e-81	Hnrnpa1
0.481831	0.62	0.744	3.04317e-75	Eif3f
0.481291	0.815	0.899	7.07539e-80	Rpl23a
0.474986	0.303	0.473	2.336e-68	Selenow
0.474757	0.709	0.821	1.08188e-88	Btf3
0.469893	0.279	0.354	6.51201e-10	H2-Aa
0.463941	0.461	0.584	1.53311e-30	Dnajc7
0.462998	0.716	0.829	1.0659e-79	Rbm3
0.462975	0.778	0.859	3.21753e-72	Sub1
0.452579	0.381	0.532	1.49947e-47	Nme2
0.448833	0.61	0.749	5.59186e-72	Eif2s2
0.448303	0.518	0.657	5.87753e-61	Atp5g2
0.447301	0.427	0.575	4.91763e-54	Snrpf
0.439918	0.857	0.918	8.0389e-58	Hsp90ab1
0.433287	0.409	0.541	9.6533e-38	Smad7
0.432796	0.694	0.795	2.92515e-62	Eif5a
0.429966	0.791	0.84	1.42108e-33	H2afz
0.421404	0.845	0.905	3.09567e-94	Oaz1
0.417368	0.319	0.408	9.2165e-17	Lgals1
0.417083	0.722	0.82	9.22946e-72	Atp5e
0.412062	0.164	0.279	1.47107e-33	Pafah1b3
0.40746	0.413	0.556	5.71019e-47	Hint1
0.405738	0.177	0.294	3.38292e-32	Blnk
0.402508	0.3	0.442	1.72452e-55	Gm11808
0.402154	0.35	0.503	7.13584e-55	Snhg1
0.401706	0.74	0.773	0.00106737	Cst3
0.401193	0.615	0.725	1.50197e-30	Foxp1
0.391094	0.167	0.273	1.11126e-27	Cd72
0.390454	0.337	0.452	1.37727e-23	S100a10
0.386641	0.752	0.848	1.21878e-45	mt-Nd1
0.384542	0.379	0.514	6.15448e-35	Cerk
0.383374	0.718	0.819	1.12942e-62	Cox7c
0.378755	0.153	0.252	3.32835e-25	Spib
0.377048	0.46	0.6	1.09076e-48	Pgls
0.373912	0.493	0.593	8.86601e-27	Tagln2
0.372658	0.632	0.769	2.28228e-76	Cnbp
0.371479	0.265	0.359	2.30236e-18	Tifa
0.367869	0.497	0.646	3.55917e-50	Pdcd4
0.366925	0.429	0.554	6.36012e-36	H2afv
0.366253	0.755	0.834	1.4568e-34	Hmgb1
0.363229	0.522	0.659	9.40128e-56	Eif3h
0.362374	0.652	0.78	5.44205e-50	Serbp1
0.361103	0.475	0.612	1.66023e-46	Snrpe
0.360647	0.54	0.672	8.61695e-58	Eif3k
0.360409	0.77	0.85	1.14572e-58	Cox8a
0.360281	0.699	0.81	4.38681e-60	Uqcrh
0.358195	0.565	0.693	8.34853e-48	Nsa2
0.357101	0.194	0.27	3.51785e-14	Bst2
0.355029	0.393	0.539	1.58377e-54	Eef1d
0.35499	0.331	0.493	1.38661e-56	Zfas1
0.354112	0.22	0.366	5.37033e-46	Hmgn1
0.353823	0.474	0.61	4.59319e-55	Atp5d
0.351197	0.422	0.575	2.81339e-54	Snu13
0.349645	0.755	0.854	1.09561e-44	Ncl
0.34905	0.398	0.543	1.3588e-40	Snx5
0.347653	0.394	0.532	1.91944e-40	Hspe1
0.343495	0.458	0.568	3.24454e-29	Ran
0.342679	0.51	0.638	6.7829e-43	Eef1g
0.340566	0.354	0.487	2.75522e-40	Atp5g1
0.340524	0.464	0.565	9.43803e-21	Tubb5
0.339633	0.419	0.536	1.04624e-33	Ssr4
0.338826	0.198	0.274	2.17287e-14	Sdc4
0.338755	0.747	0.843	1.77383e-55	Gnas
0.336398	0.645	0.767	9.52087e-54	Hnrnpa0
0.33528	0.334	0.455	5.765e-36	Nop10
0.334909	0.182	0.264	1.21563e-16	Xrcc6
0.332135	0.58	0.685	5.65742e-36	Ube2s
0.331718	0.748	0.843	3.5459e-45	Ybx1
0.330788	0.31	0.431	4.13529e-35	Arpc5l
0.329664	0.792	0.881	1.81956e-52	Srsf3
0.3284	0.63	0.743	3.04815e-49	Clta
0.327818	0.39	0.526	3.55166e-41	Dad1
0.326735	0.343	0.43	2.53222e-13	Stmn1
0.326728	0.775	0.865	6.48456e-59	Cox4i1
0.326527	0.546	0.664	2.92505e-34	Sec61g
0.32338	0.689	0.788	5.23984e-45	Ndufb1-ps
0.322497	0.283	0.402	3.30773e-30	Pkig
0.321427	0.437	0.574	1.34276e-48	Snhg8
0.319032	0.515	0.633	7.21737e-39	Sumo2
0.319015	0.187	0.296	5.32503e-25	Bach2
0.318403	0.454	0.602	8.82218e-46	Eif3e
0.315492	0.503	0.625	9.07752e-51	Polr1d
0.315373	0.59	0.693	3.34523e-34	Bri3
0.314097	0.575	0.645	3.28861e-22	Cmtm7
0.313868	0.885	0.933	9.10348e-37	mt-Cytb
0.313484	0.622	0.726	2.93312e-40	Cox7a2l
0.312377	0.484	0.623	2.47147e-45	Ppib
0.311497	0.657	0.758	4.44632e-39	Cox6c
0.307375	0.619	0.732	3.19075e-51	Supt4a
0.304555	0.51	0.646	1.32301e-50	Srp9
0.304372	0.183	0.305	1.3608e-32	Ablim1
0.302041	0.625	0.724	1.6359e-35	Cox5b
0.301896	0.514	0.632	5.69846e-26	Ddit3
0.30164	0.62	0.723	1.48746e-30	Sec11c
0.301285	0.429	0.569	1.22998e-44	Nol7
0.30023	0.339	0.486	3.57982e-44	Rcc2
0.298532	0.202	0.323	4.32126e-31	Foxo1
0.296821	0.351	0.486	5.88825e-34	Apobec3
0.295873	0.208	0.319	2.63232e-26	Mtss1
0.295545	0.439	0.577	1.9995e-39	Xrn2
0.295516	0.164	0.268	8.05337e-24	Pax5
0.292135	0.167	0.267	1.21487e-22	Bcl7a
0.291473	0.831	0.895	2.86651e-41	Eef2
0.290634	0.546	0.667	2.13405e-33	Set
0.289331	0.314	0.449	3.97864e-42	Eif3i
0.289016	0.596	0.696	2.00925e-25	Tgfb1
0.288157	0.662	0.767	6.86274e-41	Atp5h
0.287788	0.861	0.9	2.46034e-13	Jund
0.287639	0.246	0.345	8.50872e-19	Arl5c
0.286595	0.201	0.32	9.33218e-35	Asf1a
0.285936	0.319	0.429	8.34944e-25	Rabgap1l
0.285637	0.722	0.812	4.69241e-47	Pfdn5
0.285167	0.782	0.849	2.04061e-36	Chchd2
0.284276	0.62	0.74	9.77088e-44	Sec62
0.281787	0.611	0.744	7.31049e-35	mt-Nd3
0.281433	0.826	0.889	7.02024e-34	Calm2
0.279915	0.365	0.488	1.55681e-35	Snrpd2
0.279885	0.733	0.833	3.48609e-38	Tra2b
0.279389	0.441	0.569	2.38525e-42	U2af1
0.278071	0.501	0.608	6.22908e-33	Snrpb
0.276988	0.486	0.611	4.27413e-43	Tomm20
0.276973	0.672	0.785	2.45104e-39	Paip2
0.276896	0.536	0.662	7.8068e-41	Ndufb11
0.27495	0.325	0.434	9.79796e-26	Ranbp1
0.270832	0.536	0.654	2.23511e-28	Herpud1
0.270614	0.309	0.411	1.52921e-19	Myb
0.268685	0.62	0.716	7.9914e-36	Elob
0.267516	0.19	0.315	4.84148e-41	1110038B12Rik
0.267329	0.765	0.847	8.81157e-27	mt-Nd2
0.267329	0.608	0.706	9.0564e-33	Atp5md
0.267026	0.538	0.652	6.67441e-37	Psmb1
0.266198	0.162	0.259	2.95806e-23	S1pr1
0.265631	0.253	0.365	2.26239e-25	Hivep2
0.265413	0.223	0.332	5.0203e-26	Ptp4a3
0.265058	0.49	0.599	3.1402e-24	Ndufa4
0.26477	0.438	0.582	8.3064e-40	Ddx21
0.264745	0.644	0.715	1.13366e-16	Sec61b
0.264484	0.311	0.417	1.07101e-23	Vgll4
0.263842	0.551	0.656	3.57587e-29	Cox5a
0.263708	0.6	0.703	4.94495e-33	Cox7a2
0.261571	0.411	0.506	4.1646e-15	Smarca4
0.261462	0.388	0.517	6.42062e-42	Psmb6
0.26019	0.575	0.675	1.10278e-28	Ptpn18
0.26018	0.223	0.341	1.15871e-34	Ppp1r14b
0.258564	0.194	0.281	8.26323e-18	Cnp
0.256931	0.44	0.572	7.04301e-34	Zfp706
0.256049	0.349	0.479	1.57466e-39	Ndufa11
0.25582	0.248	0.315	5.91172e-10	Fam53b
0.254598	0.362	0.457	9.32216e-21	Mif
0.254196	0.412	0.529	1.56899e-39	Uqcrfs1
0.253109	0.415	0.47	2.22879e-05	Tspan13
0.25189	0.249	0.387	6.87822e-42	Wdr43
0.251707	0.418	0.561	4.93353e-38	Srsf10
0.251496	0.631	0.725	1.52561e-22	Calr
0.251288	0.543	0.653	7.8517e-31	Atp5c1
0.2507	0.754	0.827	9.50996e-32	Gng5
0.250691	0.568	0.664	6.37072e-29	Atp5mpl
-0.250197	0.4	0.34	5.5269e-07	Rnf213
-0.251192	0.488	0.437	6.43425e-08	Rassf2
-0.251204	0.536	0.493	0.000397262	Mir22hg
-0.251398	0.514	0.437	2.296e-12	Selenon
-0.251541	0.581	0.516	2.73728e-13	Cmtm6
-0.251554	0.396	0.316	5.33628e-14	Optn
-0.251585	0.484	0.431	9.55585e-09	Myadm
-0.252843	0.327	0.218	2.06178e-29	Ndst1
-0.254049	0.788	0.779	6.6415e-20	Ppp2r5a
-0.25422	0.436	0.367	1.07329e-11	Gpr141
-0.254456	0.449	0.377	3.28987e-12	Slc25a37
-0.254756	0.623	0.544	6.1837e-11	Chil3
-0.254926	0.505	0.429	4.41066e-15	Capn1
-0.254988	0.315	0.208	2.03957e-28	Fcgr4
-0.255012	0.296	0.234	2.21589e-10	Cd80
-0.256075	0.62	0.491	4.02259e-29	Cd300lf
-0.256109	0.789	0.78	2.06838e-16	Ostf1
-0.256267	0.635	0.57	4.22795e-12	Ralgapa1
-0.257348	0.443	0.385	1.61601e-09	Plxnc1
-0.257627	0.787	0.762	1.83804e-10	March7
-0.257808	0.604	0.573	2.03834e-09	Add3
-0.258599	0.583	0.514	1.24679e-15	Stk10
-0.258676	0.695	0.636	1.06087e-14	Susd6
-0.259052	0.608	0.551	5.09749e-14	Anxa11
-0.259486	0.435	0.354	5.21728e-14	Cpeb2
-0.260175	0.635	0.53	3.76807e-20	Adam8
-0.260861	0.668	0.557	1.9835e-23	Mcemp1
-0.26092	0.632	0.584	8.68274e-11	Cep350
-0.261376	0.554	0.512	1.98894e-07	Cyth4
-0.261376	0.342	0.269	1.07089e-10	AA467197
-0.261392	0.696	0.653	4.00499e-16	Zyx
-0.261924	0.452	0.406	0.000144668	Bhlhe40
-0.26197	0.775	0.73	9.89692e-19	Fmnl1
-0.262032	0.693	0.655	9.35455e-16	Cnn2
-0.263401	0.63	0.623	0.0327341	Ddx3y
-0.263784	0.783	0.738	2.4466e-21	Adipor1
-0.264378	0.763	0.736	1.15266e-22	Hcls1
-0.26438	0.799	0.769	5.83891e-19	Lamp2
-0.26475	0.75	0.701	8.46792e-17	Ep300
-0.265006	0.492	0.405	2.61053e-20	Arap1
-0.265855	0.71	0.623	5.24364e-16	Plaur
-0.26589	0.455	0.385	1.45891e-16	Rps6ka1
-0.265968	0.769	0.698	1.07011e-26	Msrb1
-0.266055	0.776	0.747	3.97605e-09	Hectd1
-0.266439	0.629	0.552	7.78682e-16	Fcgr3
-0.266475	0.319	0.245	2.64296e-14	Fndc3b
-0.268514	0.303	0.215	1.64421e-22	Gm21188
-0.268631	0.679	0.634	1.98124e-13	Osbpl9
-0.268855	0.615	0.58	1.01125e-07	Fem1c
-0.269271	0.376	0.281	7.67276e-21	Wdfy3
-0.270355	0.63	0.545	6.13588e-18	Csf2rb
-0.270937	0.264	0.155	1.80853e-35	Sirpb1b
-0.27158	0.42	0.313	1.04967e-25	Trim12c
-0.273174	0.511	0.474	0.000117846	Cpne3
-0.27351	0.986	0.981	0.00262976	Fth1
-0.273661	0.445	0.389	1.22151e-08	Rflnb
-0.274735	0.637	0.579	2.63432e-15	Rin3
-0.275911	0.333	0.256	2.81765e-15	Zswim4
-0.276839	0.63	0.593	0.0030931	Ltf
-0.277209	0.789	0.78	0.00177487	Atp2b1
-0.277502	0.316	0.281	0.0230178	Map3k8
-0.277708	0.765	0.706	3.60926e-24	Spi1
-0.277802	0.567	0.495	3.15472e-20	Acap2
-0.278783	0.746	0.677	1.85998e-19	Csf2ra
-0.279344	0.471	0.422	6.61532e-07	Prkd3
-0.280383	0.551	0.456	5.62735e-20	Sh2d3c
-0.280647	0.476	0.403	4.60787e-15	Hk3
-0.280943	0.462	0.385	6.17171e-14	Fgd3
-0.281332	0.836	0.805	5.83264e-17	Litaf
-0.281822	0.545	0.491	5.27093e-11	Ifnar1
-0.282037	0.613	0.567	1.21224e-10	Nfat5
-0.28283	0.426	0.348	2.39016e-17	Ceacam1
-0.283005	0.437	0.356	2.02351e-15	Alas1
-0.283055	0.918	0.917	3.58903e-14	Ddx6
-0.284141	0.676	0.606	7.55267e-14	Chd7
-0.284324	0.688	0.652	6.26749e-16	Zfp106
-0.285497	0.567	0.468	5.04792e-21	Themis2
-0.285635	0.568	0.468	3.3372e-18	Ccl6
-0.285731	0.654	0.574	3.07156e-20	Snap23
-0.285873	0.308	0.258	1.289e-05	Socs3
-0.2867	0.319	0.221	1.81241e-24	4833407H14Rik
-0.286811	0.428	0.393	7.72353e-05	Mapk6
-0.287295	0.566	0.499	1.03584e-18	Mapk14
-0.287588	0.405	0.316	2.08263e-18	Ipcef1
-0.28873	0.347	0.246	2.51461e-24	H2-Q10
-0.289459	0.367	0.272	9.59906e-22	Tlr13
-0.289862	0.674	0.607	2.65857e-10	Dgat1
-0.291206	0.467	0.381	4.22317e-18	Orai2
-0.291724	0.42	0.327	1.29301e-21	Hacd4
-0.292453	0.286	0.211	1.88335e-14	Gpr35
-0.294081	0.393	0.269	8.53063e-36	Tmem154
-0.29421	0.499	0.412	2.53826e-17	Slc22a15
-0.294955	0.686	0.647	1.91726e-08	Suco
-0.295728	0.427	0.301	3.29586e-32	Gcnt2
-0.296137	0.817	0.809	9.35921e-22	Lbr
-0.296237	0.529	0.446	3.72788e-16	Klf7
-0.296834	0.362	0.277	5.08803e-17	Dgkh
-0.29842	0.417	0.304	9.01196e-26	Trpm2
-0.298873	0.564	0.524	4.15174e-09	Rbpj
-0.299533	0.319	0.252	6.91758e-11	Slc40a1
-0.300908	0.382	0.284	3.86956e-24	Arap3
-0.301993	0.475	0.414	2.33775e-14	Cyfip1
-0.302176	0.767	0.727	8.20582e-22	Samhd1
-0.30418	0.631	0.552	8.32533e-25	Pxn
-0.304253	0.422	0.314	6.82244e-23	6430548M08Rik
-0.305716	0.422	0.327	2.47859e-18	Padi4
-0.305992	0.732	0.611	1.73713e-31	Hp
-0.30611	0.368	0.289	1.16074e-16	Il10ra
-0.306425	0.401	0.302	1.69377e-21	Slfn1
-0.306508	0.83	0.765	1.0937e-29	Ncf2
-0.307205	0.388	0.29	3.75753e-25	Alox5
-0.307411	0.895	0.894	3.6443e-12	Btg2
-0.30773	0.442	0.403	0.0010049	Phlda1
-0.308145	0.588	0.483	4.40129e-29	Hck
-0.309165	0.812	0.782	1.76405e-09	4932438A13Rik
-0.309244	0.435	0.319	3.43724e-29	Bst1
-0.309497	0.59	0.521	3.70332e-20	Fam111a
-0.309838	0.601	0.511	8.82932e-21	Gsn
-0.31107	0.847	0.82	2.6069e-19	Picalm
-0.312451	0.353	0.271	3.75719e-17	Gk
-0.312973	0.943	0.95	1.65247e-14	Mcl1
-0.314679	0.557	0.487	1.03322e-15	Xylt1
-0.315546	0.355	0.235	8.80988e-37	Nbeal2
-0.316739	0.397	0.274	7.56476e-37	Gm14548
-0.317082	0.879	0.864	1.03634e-27	Ncor1
-0.317216	0.889	0.868	7.40321e-38	Akap13
-0.317484	0.593	0.53	5.4564e-11	Egr1
-0.318883	0.674	0.611	9.19489e-20	Tnrc18
-0.319031	0.423	0.35	2.25198e-15	Tnip1
-0.319132	0.593	0.518	7.94378e-21	Atp8b4
-0.319275	0.503	0.397	2.24454e-28	Pi16
-0.319955	0.699	0.631	3.05898e-18	Fosl2
-0.321577	0.619	0.549	3.74896e-18	Pag1
-0.32165	0.852	0.829	3.28601e-33	Tln1
-0.321785	0.665	0.58	1.65548e-16	Pglyrp1
-0.322095	0.83	0.812	9.29432e-29	Celf2
-0.322259	0.87	0.762	1.33584e-42	Lcn2
-0.322393	0.353	0.247	1.57404e-32	Lrrc25
-0.322417	0.431	0.35	9.80093e-18	Trim30a
-0.322555	0.646	0.561	3.66907e-26	Dennd5a
-0.322629	0.649	0.607	2.63347e-12	Braf
-0.323065	0.791	0.755	2.51191e-38	Cap1
-0.32341	0.761	0.708	1.89274e-24	Ankrd44
-0.323749	0.403	0.358	5.52987e-06	Zfp263
-0.324265	0.648	0.612	2.14665e-19	Lims1
-0.325721	0.445	0.361	6.72195e-16	Plk3
-0.327055	0.833	0.761	6.37756e-20	Cebpb
-0.329077	0.425	0.352	1.45247e-15	Arl5b
-0.329805	0.437	0.392	6.33622e-07	Gpr132
-0.33124	0.397	0.289	2.59477e-24	Dhrs9
-0.332301	0.638	0.574	1.15644e-23	Lasp1
-0.332406	0.361	0.283	3.4116e-15	Mmp25
-0.333022	0.666	0.597	4.35237e-22	Msl2
-0.333601	0.678	0.624	5.07935e-19	Nin
-0.333808	0.967	0.957	6.82433e-49	Iqgap1
-0.334019	0.39	0.292	5.67625e-21	Crispld2
-0.334212	0.9	0.885	1.36609e-29	Tut7
-0.335435	0.345	0.2	9.54029e-56	Siglece
-0.336084	0.6	0.531	4.50005e-25	Mfsd14b
-0.336125	0.517	0.423	3.90617e-26	Abr
-0.336436	0.493	0.447	6.88333e-08	Gla
-0.336882	0.429	0.353	5.20949e-15	Nhsl2
-0.33689	0.317	0.26	5.09279e-08	Il1rap
-0.337262	0.488	0.407	1.58033e-17	Ccdc88b
-0.338837	0.836	0.842	2.40095e-05	Spag9
-0.339172	0.458	0.326	1.61041e-34	Lrg1
-0.339611	0.651	0.549	2.87451e-37	App
-0.339623	0.51	0.391	1.18315e-35	Apobr
-0.341573	0.476	0.408	2.25659e-13	Nfkbie
-0.342808	0.488	0.375	9.3481e-33	Rasgrp4
-0.343007	0.466	0.366	5.12272e-25	Clec2d
-0.343427	0.435	0.366	6.14896e-15	Sh2b2
-0.344148	0.9	0.884	2.77289e-62	Actr2
-0.345955	0.652	0.577	3.91258e-24	Ptpre
-0.346013	0.719	0.642	8.34033e-31	Anxa2
-0.346214	0.923	0.917	7.01082e-20	Ccnl1
-0.348853	0.627	0.543	1.99485e-23	Pbxip1
-0.348903	0.681	0.61	7.8528e-26	Ripor2
-0.349096	0.77	0.728	2.19096e-19	Rab8b
-0.349437	0.292	0.234	2.19542e-08	Abca13
-0.351089	0.916	0.901	4.84911e-67	Actr3
-0.353059	0.439	0.399	4.58852e-07	Dot1l
-0.354143	0.783	0.795	3.70345e-07	Skil
-0.355149	0.589	0.518	1.07131e-19	Il10rb
-0.356503	0.747	0.671	5.2257e-23	Klf2
-0.356838	0.77	0.704	9.08524e-37	Rbms1
-0.356949	0.359	0.234	1.59517e-40	Klra2
-0.359584	0.668	0.644	0.00105768	Ctsb
-0.360208	0.688	0.632	9.85943e-22	Ccpg1
-0.361856	0.362	0.239	2.13858e-39	B430306N03Rik
-0.363142	0.405	0.355	2.11225e-06	Arid5b
-0.364428	0.608	0.566	1.63691e-09	Txnrd1
-0.365056	0.476	0.421	4.35045e-09	Arrdc3
-0.365296	0.283	0.207	4.62329e-11	Fn1
-0.365573	0.615	0.495	5.46717e-26	Mmp8
-0.365781	0.811	0.75	1.17619e-39	Lnpep
-0.367166	0.51	0.41	1.04414e-34	Mtmr6
-0.367494	0.435	0.36	1.84181e-17	Casp4
-0.368836	0.29	0.234	7.72615e-08	Icam1
-0.369447	0.501	0.409	1.04557e-15	Cd177
-0.369838	0.425	0.341	2.62832e-17	F630028O10Rik
-0.370046	0.253	0.134	5.1266e-47	Il13ra1
-0.372254	0.592	0.474	8.05573e-32	Cd33
-0.372578	0.795	0.723	6.71576e-20	Fos
-0.374835	0.348	0.225	3.47478e-40	Lilra6
-0.37697	0.533	0.459	2.5085e-19	Jak2
-0.378039	0.72	0.689	1.63006e-18	Hipk1
-0.378734	0.469	0.355	3.60418e-39	Rab32
-0.378964	0.743	0.666	3.85631e-48	Skap2
-0.37915	0.44	0.379	4.04644e-09	Rdh12
-0.379867	0.698	0.655	8.22917e-22	Snx20
-0.379993	0.718	0.681	2.10548e-15	Mapkapk2
-0.380069	0.738	0.694	6.54516e-18	Ndel1
-0.380523	0.57	0.491	4.49468e-20	Igf1r
-0.380661	0.741	0.643	7.56581e-35	Grina
-0.381432	0.772	0.756	1.27598e-05	Ifrd1
-0.382595	0.874	0.835	2.31504e-35	S100a11
-0.382811	0.623	0.61	0.00851043	Tiparp
-0.383177	0.263	0.226	0.00212228	F10
-0.383829	0.813	0.747	2.78927e-44	Ctsd
-0.383841	0.41	0.281	4.84941e-46	Clec5a
-0.38395	0.756	0.69	1.59307e-41	Apbb1ip
-0.384173	0.522	0.436	2.11859e-20	Cpeb4
-0.384193	0.645	0.566	9.07958e-25	Por
-0.385379	0.692	0.621	5.85182e-28	Nudt4
-0.385592	0.653	0.567	1.63421e-35	Ogfrl1
-0.386745	0.576	0.534	1.68292e-12	Cflar
-0.387061	0.579	0.495	7.36791e-27	Glrx
-0.387071	0.676	0.635	2.76679e-12	Jun
-0.387243	0.558	0.451	5.6515e-28	Slc2a3
-0.387847	0.562	0.5	4.88204e-20	Nfkbid
-0.388144	0.496	0.357	1.19805e-38	Cd300ld
-0.389046	0.809	0.771	1.96697e-29	Flna
-0.392518	0.37	0.255	1.05169e-33	Fas
-0.394081	0.822	0.711	2.4937e-32	Retnlg
-0.394327	0.834	0.839	0.000968766	Nktr
-0.394446	0.702	0.626	5.06669e-39	Pgd
-0.396284	0.781	0.719	2.55982e-48	Dock8
-0.396303	0.515	0.398	3.42854e-40	Sema4a
-0.397082	0.688	0.619	2.17663e-17	Fbxl5
-0.398223	0.672	0.624	2.8209e-21	Birc3
-0.398614	0.396	0.305	9.02079e-25	Rab20
-0.401971	0.666	0.604	8.47987e-18	Cd9
-0.404846	0.851	0.794	1.22849e-33	Kctd12
-0.405899	0.576	0.476	2.41626e-33	Notch2
-0.405917	0.645	0.535	4.6075e-40	Xdh
-0.411397	0.497	0.374	1.61996e-36	Il18rap
-0.412023	0.291	0.226	6.67615e-12	Traf1
-0.412026	0.432	0.297	1.11283e-48	Dock5
-0.41274	0.784	0.669	1.75991e-32	S100a6
-0.415487	0.754	0.724	3.06925e-22	Tpd52
-0.416604	0.66	0.614	5.69771e-15	Pik3ap1
-0.419141	0.416	0.298	3.57592e-36	Slc2a6
-0.420019	0.505	0.381	1.82742e-44	Lpcat2
-0.420387	0.535	0.434	1.40875e-31	Irak3
-0.423638	0.585	0.487	5.28099e-30	Cyp4f18
-0.424738	0.502	0.432	5.27896e-20	Irak2
-0.424768	0.427	0.307	1.47264e-40	Megf9
-0.42488	0.464	0.328	7.57309e-48	Pira2
-0.426511	0.805	0.776	5.31145e-21	Kpna4
-0.427283	0.507	0.388	1.0031e-37	Usp32
-0.42767	0.549	0.414	2.38239e-43	Pbx1
-0.427896	0.827	0.768	1.45848e-49	Diaph1
-0.427908	0.781	0.663	4.14557e-58	Gsr
-0.429227	0.848	0.843	5.15454e-12	Dennd4a
-0.430452	0.612	0.503	2.48987e-39	Cd84
-0.432046	0.742	0.668	3.3136e-48	Cbl
-0.432349	0.581	0.458	8.39739e-29	Mpeg1
-0.434394	0.767	0.681	1.03565e-52	Itgb2
-0.43527	0.495	0.404	1.09139e-22	Lrrk2
-0.435585	0.831	0.767	1.6185e-44	Klf6
-0.435795	0.587	0.507	1.17121e-23	Rhob
-0.439383	0.883	0.838	1.11223e-47	Ddx3x
-0.440872	0.667	0.577	3.32208e-39	Svil
-0.441033	0.491	0.37	1.62309e-35	Arg2
-0.444915	0.873	0.853	2.32463e-16	Zfp36
-0.446596	0.728	0.702	2.28156e-16	Tgoln1
-0.447047	0.781	0.748	1.13472e-22	Nfkb1
-0.447783	0.638	0.515	1.84498e-50	Sirpa
-0.448286	0.507	0.392	1.76706e-37	Rnf144a
-0.448913	0.377	0.298	2.89301e-17	Dusp16
-0.449112	0.65	0.526	5.38264e-31	Il1r2
-0.449504	0.664	0.629	1.06106e-11	Ier5
-0.449578	0.91	0.922	1.03405e-15	Junb
-0.454598	0.526	0.405	6.90318e-42	Fgd4
-0.455745	0.738	0.602	2.9473e-55	Gda
-0.455791	0.778	0.693	1.47187e-49	Sell
-0.456898	0.638	0.53	1.12834e-42	Fam129a
-0.458465	0.262	0.185	9.86054e-17	Cd274
-0.458545	0.615	0.516	3.69757e-29	C3
-0.459767	0.609	0.489	2.48448e-35	Stx11
-0.459981	0.747	0.676	2.01407e-30	Zeb2
-0.462482	0.658	0.544	3.34053e-46	Itgal
-0.46292	0.517	0.4	2.3945e-39	Cpd
-0.465309	0.804	0.726	2.17238e-54	Vasp
-0.468464	0.662	0.568	2.04804e-48	Vsir
-0.469387	0.545	0.393	3.67548e-55	Pilra
-0.470065	0.725	0.64	1.39628e-39	Snx18
-0.470857	0.42	0.274	1.00986e-57	Gsap
-0.470875	0.558	0.461	1.92337e-30	Samd9l
-0.470997	0.659	0.533	5.75629e-60	Pirb
-0.471025	0.706	0.604	3.84524e-59	Nadk
-0.472125	0.509	0.345	4.28918e-57	Dmxl2
-0.474456	0.597	0.435	2.50516e-67	Fgr
-0.475261	0.569	0.468	2.90407e-31	Ckap4
-0.47743	0.617	0.518	4.68005e-28	Nabp1
-0.47843	0.629	0.512	1.69972e-59	Myo1f
-0.480344	0.638	0.594	5.0051e-14	Nr4a1
-0.481057	0.334	0.27	3.36615e-10	Basp1
-0.484246	0.572	0.451	2.00235e-52	Cers6
-0.484491	0.405	0.248	2.86818e-58	Trim30b
-0.486511	0.57	0.433	3.9504e-49	Emilin2
-0.492928	0.635	0.548	2.92051e-33	Slc15a3
-0.495741	0.537	0.465	3.96187e-27	Zc3h12a
-0.500051	0.932	0.913	4.32098e-78	Myh9
-0.502035	0.684	0.584	1.24304e-49	Fyb
-0.502546	0.587	0.549	7.94039e-11	Ppp1r15a
-0.50324	0.783	0.704	1.51549e-54	Kdm7a
-0.504137	0.514	0.468	8.7754e-13	Sod2
-0.510694	0.319	0.212	1.56068e-34	Olr1
-0.511612	0.767	0.736	3.64296e-28	Nfe2l2
-0.513372	0.339	0.218	3.00019e-41	Fgl2
-0.518601	0.732	0.616	3.82369e-31	Thbs1
-0.518797	0.59	0.445	4.64824e-53	C5ar1
-0.520322	0.568	0.451	2.51916e-40	Actn1
-0.5211	0.67	0.546	3.32377e-59	Igsf6
-0.522623	0.504	0.343	2.63866e-58	Fpr2
-0.523462	0.59	0.485	5.90438e-27	Osm
-0.523622	0.672	0.555	5.78536e-63	Nfam1
-0.524138	0.632	0.587	3.21986e-17	Gadd45b
-0.525172	0.588	0.476	2.44233e-37	Tlr2
-0.525341	0.714	0.639	4.13704e-39	Trib1
-0.528039	0.379	0.269	1.16313e-32	Mefv
-0.52896	0.685	0.56	1.71486e-44	Hdc
-0.529414	0.572	0.435	3.1015e-59	Lcp2
-0.531931	0.796	0.775	1.85477e-19	Resf1
-0.534175	0.73	0.667	7.89131e-29	Ets2
-0.53419	0.479	0.385	1.51803e-25	Ankrd33b
-0.536248	0.554	0.48	8.18532e-17	Syne1
-0.5499	0.627	0.508	8.25638e-41	Antxr2
-0.551724	0.695	0.574	1.92151e-59	Pygl
-0.554395	0.557	0.438	1.00025e-40	Mirt1
-0.554803	0.712	0.659	3.38491e-33	Pde4b
-0.558613	0.408	0.29	6.37588e-36	Slc11a1
-0.564086	0.565	0.427	4.54651e-52	Tgfbi
-0.564204	0.669	0.566	8.26368e-47	Sema4d
-0.565483	0.651	0.589	9.55628e-35	Ehd1
-0.567577	0.486	0.36	3.31253e-42	Chil1
-0.569937	0.59	0.519	4.33018e-21	Marcks
-0.574024	0.613	0.508	4.76239e-40	Sgms2
-0.575321	0.782	0.648	3.41485e-85	Itgam
-0.577893	0.556	0.422	5.87812e-61	Snx10
-0.580375	0.96	0.929	2.80878e-128	Ptprc
-0.582826	0.772	0.692	1.0965e-54	Slfn2
-0.587622	0.915	0.863	5.99681e-105	Lcp1
-0.587987	0.689	0.592	1.78956e-46	Tmcc1
-0.593305	0.538	0.394	7.87973e-53	Hcar2
-0.599428	0.521	0.379	8.47124e-49	Cxcr2
-0.604705	0.908	0.839	4.32496e-65	Neat1
-0.605175	0.438	0.32	8.60777e-42	Smox
-0.607079	0.837	0.779	8.47057e-44	Kdm6b
-0.608144	0.787	0.659	5.61845e-68	Lilr4b
-0.612804	0.625	0.5	3.50442e-46	Trem1
-0.613307	0.588	0.523	2.34393e-26	Ell2
-0.621141	0.367	0.217	5.5198e-58	Fpr1
-0.621876	0.545	0.444	4.75447e-33	Entpd1
-0.631946	0.624	0.552	1.05409e-26	Malt1
-0.634518	0.852	0.777	2.95495e-67	Cd44
-0.644783	0.803	0.676	4.81237e-69	Mxd1
-0.647328	0.76	0.67	1.12856e-39	Dusp1
-0.647473	0.529	0.422	7.00239e-44	Rnf149
-0.652713	0.304	0.188	2.63933e-41	Tnf
-0.67429	0.451	0.304	1.18786e-50	Il1f9
-0.676049	0.592	0.502	2.34539e-37	Rabgef1
-0.686558	0.832	0.734	5.10819e-99	Sorl1
-0.68669	0.62	0.53	1.0609e-41	Tnfrsf1b
-0.688628	0.625	0.501	6.92835e-53	Clec4d
-0.695181	0.861	0.847	2.95726e-36	Pim1
-0.700631	0.261	0.134	1.2006e-49	Asprv1
-0.708257	0.672	0.51	6.41983e-76	Ccr1
-0.71398	0.633	0.548	6.34437e-27	Cd14
-0.715203	0.283	0.216	6.41277e-12	Ccl4
-0.718036	0.808	0.685	7.41743e-110	Ncf1
-0.721963	0.618	0.486	4.56361e-58	Ier3
-0.723664	0.818	0.702	4.8724e-95	Lilrb4a
-0.754554	0.58	0.448	1.7302e-69	Vmp1
-0.759708	0.435	0.251	1.37107e-86	Pla2g7
-0.767875	0.687	0.54	3.77301e-66	Slc16a3
-0.769289	0.561	0.414	4.61563e-66	Rab11fip1
-0.769378	0.694	0.565	8.53161e-53	Slpi
-0.78047	0.612	0.479	9.76469e-51	Slc7a11
-0.78612	0.699	0.54	1.32207e-85	Csf3r
-0.78831	0.443	0.297	1.43119e-56	Tgm2
-0.792286	0.653	0.525	6.2858e-73	N4bp1
-0.820795	0.634	0.532	1.39384e-49	Tnfaip3
-0.82115	0.625	0.463	1.62893e-81	Ptafr
-0.84421	0.646	0.497	1.66839e-53	G0s2
-0.864781	0.671	0.536	5.3677e-66	Tnfaip2
-0.871681	0.711	0.561	1.0572e-73	Clec4e
-0.885458	0.587	0.421	3.06678e-71	Mmp9
-0.898139	0.609	0.517	2.94181e-43	Marcksl1
-0.901101	0.409	0.247	9.06704e-69	Ifitm1
-0.910246	0.825	0.697	6.228e-143	Lyst
-0.919296	0.845	0.804	2.45357e-53	Nfkbia
-0.920437	0.545	0.367	1.06457e-83	Slfn4
-0.921624	0.359	0.234	1.38671e-44	Wfdc17
-1.00858	0.411	0.275	5.77856e-47	Ccl3
-1.08709	0.839	0.714	1.6226e-109	Plek
-1.15559	0.721	0.582	7.21391e-95	Nfkbiz
-1.17186	0.501	0.324	2.18208e-84	Ccrl2
-1.19511	0.72	0.499	4.50132e-119	Il1b
-1.27352	0.806	0.574	2.07291e-140	Cxcl2
-1.33928	0.561	0.38	8.07668e-102	Nlrp3
-1.36382	0.46	0.283	5.45686e-82	Ptgs2
-1.37533	0.554	0.355	6.83184e-100	Il1rn
-1.48117	0.581	0.376	1.44501e-112	Acod1
