## Supplemental Table 3 for "Single-cell Transcriptional Analysis of the Cellular Immune Response in the Oral Mucosa of Mice"

### Sheet: Figure 3C
	Disease_vs_Control		Resolution_vs_Disease
gene	Neutrophil_ avg_log2FC	Macrophage_avg_log2FC	Neutrophil_avg_log2FC	Macrophage_avg_log2FC
Acod1	0.799474	1.23661	-1.12873	-1.17472
Akap13	0.364285	NA	-0.583281	-0.333712
Ankrd33b	0.260539	NA	-0.296852	NA
Arg2	NA	0.407765	NA	-0.320802
Arhgef3	0.304192	NA	-0.281482	NA
Arid5b	0.523599	0.316241	-0.549789	-0.328626
Asprv1	0.71151	NA	-0.511879	NA
Atf7ip	0.297707	NA	-0.272153	NA
Bcl2a1b	0.529902	0.364495	-0.447503	NA
Bhlhe40	0.284366	NA	-0.321451	NA
Birc3	NA	0.30434	-0.318147	-0.511469
Casp4	0.452774	0.403951	-0.395103	-0.336044
Ccl3	1.36411	0.698293	-1.27241	NA
Ccl4	1.09068	NA	-0.790711	NA
Ccr1	NA	0.409941	-0.327535	-0.467047
Ccr2	NA	0.342554	NA	-0.952439
Ccrl2	1.07612	0.954099	-0.927463	-0.884628
Cd274	0.675561	0.475308	-0.472093	-0.382975
Cd302	NA	0.290255	NA	-0.312463
Cd44	0.333507	NA	-0.563151	NA
Cd84	0.269465	NA	-0.278043	NA
Cflar	0.348473	0.408524	NA	-0.446601
Clec2d	0.412687	NA	-0.473758	-0.381968
Clec4d	0.321782	0.467652	-0.33385	NA
Clec4e	0.543445	0.674468	-0.550561	-0.654063
Clec5a	0.289997	NA	-0.33752	NA
Csf1	0.60576	NA	-0.4565	NA
Csf3r	0.338521	NA	-0.40734	-0.44581
Ctsb	0.655518	NA	-0.710335	NA
Ctsc	NA	0.340872	NA	-0.397151
Ctsz	0.480326	NA	-0.302283	NA
Cxcl2	0.862559	1.19554	-0.882683	-0.747329
Cyth4	0.262682	NA	NA	-0.256239
Ddx60	0.2926	NA	-0.429414	NA
Dusp16	0.513534	NA	-0.522331	-0.474555
Ehd1	0.372946	NA	-0.497183	NA
F10	NA	0.535844	NA	-0.546563
Fas	0.400353	0.391817	-0.282063	-0.279814
Fbxl5	NA	0.268867	NA	-0.282268
Fgl2	0.434166	NA	-0.537345	NA
Fgr	0.264265	NA	-0.284286	-0.35503
Fpr1	0.535107	NA	-0.476226	NA
Fpr2	NA	0.258118	NA	-0.324909
Fyb	0.305238	NA	-0.376212	-0.444743
Gadd45b	0.726879	0.768098	-0.26682	-0.458014
Gsap	0.46103	NA	-0.520991	-0.259006
Hp	NA	0.521148	NA	-0.42473
Icam1	NA	0.388742	NA	-0.418833
Ier3	0.527065	0.488681	-0.641544	-0.632695
Ier5	0.564819	NA	-0.51481	NA
Ifitm1	0.795312	1.01496	-0.890853	-0.853211
Igsf6	0.32632	0.33227	-0.292858	-0.449657
Ikbke	NA	0.314155	NA	-0.36039
Il1b	0.662228	1.11836	-0.856319	-1.1111
Il1f9	0.613735	0.497481	-0.361063	NA
Il1rn	1.11779	1.14792	-1.10355	-1.11839
Irak2	0.381984	NA	-0.382883	NA
Irak3	0.285258	NA	-0.3064	-0.272279
Jak2	0.455397	NA	-0.504355	-0.370849
Jun	0.428841	NA	-0.599255	NA
Kdm6b	0.314766	NA	-0.61258	NA
Klf2	0.393089	NA	-0.421194	NA
Klf6	0.33621	NA	-0.329767	NA
Lcp2	0.472618	NA	-0.56175	-0.272312
Lilrb4a	0.305002	NA	-0.361074	-0.352971
Lrrc25	0.39303	0.311068	-0.292515	-0.252847
Ltb	0.290781	NA	-0.262635	NA
Lyst	0.359861	NA	-0.582449	-0.651077
Malt1	0.455737	NA	-0.653565	-0.619053
Map3k8	0.414596	NA	-0.430929	NA
Mapk6	0.274187	NA	-0.369812	NA
Mapkapk2	0.329637	NA	-0.355897	NA
Marcks	1.05681	0.462195	-0.918082	-0.417614
Marcksl1	0.720298	0.627093	-0.917833	NA
Mefv	0.685506	0.325669	-0.669183	-0.433323
Mirt1	0.321101	NA	-0.41496	NA
Mpeg1	0.33478	NA	-0.46575	-0.404257
Ms4a4c	NA	0.260336	NA	-0.251553
Ms4a6b	NA	0.256203	NA	-0.318148
Ms4a6d	NA	0.487618	NA	-0.392788
Msr1	NA	0.293012	NA	-0.463493
Mxd1	NA	0.626366	NA	-0.369149
Myadm	0.283732	NA	-0.295979	NA
Myo1f	0.262051	NA	-0.385428	NA
Myof	NA	0.29345	NA	-0.34923
N4bp1	0.512869	0.416042	-0.66984	-0.457458
Nadk	0.276095	NA	-0.315823	NA
Ncoa3	0.266301	NA	-0.301958	NA
Nfe2l2	0.45671	NA	-0.465747	NA
Nfkb1	NA	0.337352	-0.64448	-0.556374
Nfkbia	0.997534	0.564537	-1.08878	-0.517305
Nfkbie	0.26362	0.325561	-0.531996	-0.464242
Nfkbiz	0.710833	0.561724	-1.03293	-0.730487
Nlrp3	0.792559	0.651862	-1.21837	-0.85383
Oas3	0.271177	NA	-0.341883	NA
Olr1	0.342342	NA	-0.489214	-0.35974
Pbx1	NA	0.345739	NA	-0.38852
Pik3ap1	0.353592	0.274995	-0.411555	-0.328783
Pilra	NA	0.344002	NA	-0.322665
Pim1	0.479933	NA	-0.691404	NA
Pira2	0.273871	NA	-0.33961	-0.316881
Pirb	NA	0.283301	NA	-0.632041
Pla2g7	0.403174	0.561229	-0.531068	-0.885663
Plek	0.653022	NA	-1.04687	-0.433992
Ppp1r15a	0.467519	0.310333	-0.628828	NA
Ptafr	0.618897	0.38657	-0.570208	-0.45042
Ptgs2	0.851766	0.910672	-1.10617	-1.21105
Ptprc	0.326476	NA	-0.529566	-0.510823
Rab11fip1	0.46924	NA	-0.627248	-0.488638
Rab20	NA	0.298338	-0.305339	NA
Rab32	0.254565	NA	-0.306217	-0.322996
Rbpj	0.256338	NA	-0.526376	NA
Rhob	0.289921	NA	-0.457232	NA
Ripor2	0.25598	NA	-0.407316	NA
Rnf149	0.577815	0.30873	-0.488288	-0.482614
Sema4d	0.27132	NA	-0.459194	-0.271866
Siglece	0.255319	NA	-0.296207	NA
Sirpb1c	NA	0.316978	NA	-0.359628
Slc11a1	0.296	NA	-0.522368	NA
Slc15a3	NA	0.298018	NA	-0.299105
Slc2a6	0.353376	NA	-0.345612	NA
Slc7a11	NA	0.748421	NA	-0.651498
Slfn2	0.650758	0.430324	-0.559292	-0.393522
Slfn4	0.513984	NA	-0.651535	NA
Slpi	0.627542	0.695011	-0.404898	NA
Smox	0.311646	0.296167	-0.494838	-0.320118
Snx10	0.462629	NA	-0.592249	-0.252358
Snx20	0.285762	0.25905	NA	-0.262979
Socs3	0.377069	0.413137	NA	-0.384283
Sod2	0.58095	0.683504	-0.483925	-0.618648
Tmcc1	0.31366	NA	-0.387818	-0.335141
Tnf	0.780738	0.308047	-0.843738	NA
Tnfaip2	0.581784	0.498396	-0.563482	-0.564967
Tnfaip3	0.630384	0.545719	-0.98051	-0.666514
Tnfrsf1b	0.553925	0.311773	-0.668353	-0.446177
Tnip1	0.460607	0.342784	-0.421299	-0.287713
Traf1	0.547989	0.456315	-0.64088	NA
Trim30a	0.387553	NA	-0.439125	NA
Trim30b	0.313776	NA	-0.315457	NA
Trps1	0.371182	NA	-0.368685	-0.328434
Vcan	NA	0.896607	NA	-1.61185
Vmp1	0.560349	NA	-0.797381	-0.416209
Wfdc17	1.13306	0.736513	-1.1444	-0.612688
Zc3h12a	0.383227	NA	-0.492341	-0.364933
Zeb2	0.652951	NA	-0.801588	-0.507545
Zfp263	0.436056	NA	-0.430802	NA
Zfp36l1	0.328227	NA	-0.473079	-0.317044
Zfp608	0.275071	NA	-0.273362	NA

### Sheet: Figure 3D
	Disease_vs_Control		Resolution_vs_Disease
gene	Neutrophil_ avg_log2FC	Macrophage_avg_log2FC	Neutrophil_avg_log2FC	Macrophage_avg_log2FC
Arid5a	NA	NA	0.25821	NA
Atp5e	NA	NA	0.278192	NA
Avpi1	NA	NA	NA	0.293399
Bri3	NA	NA	NA	0.370095
Btf3	NA	NA	NA	0.259258
Camp	NA	NA	0.61249	NA
Cdkn2d	NA	NA	0.284725	NA
Cox8a	NA	NA	NA	0.291627
Cst3	NA	NA	NA	0.506799
Cyba	NA	NA	0.282395	NA
Ddit3	NA	NA	0.419456	0.254307
Dstn	NA	NA	0.297409	NA
Eef1b2	NA	NA	NA	0.384549
Eif1	NA	NA	0.296117	0.370158
Eif3f	NA	NA	NA	0.28357
Eif4a1	NA	NA	NA	0.284553
Eif5a	NA	NA	0.278209	0.401908
Fam129b	NA	NA	NA	0.260103
Fau	NA	NA	0.296978	0.3489
Ftl1	0.461482	NA	NA	0.464892
Gas5	NA	NA	0.301462	0.510339
Glipr1	NA	NA	NA	0.32133
Gm10076	NA	NA	NA	0.377476
Gm11808	NA	NA	NA	0.39309
Gng5	NA	NA	0.284641	0.279054
Gpx4	NA	NA	0.297692	NA
H2-DMa	NA	NA	NA	0.281578
H2afz	NA	NA	0.41776	0.433534
Hcst	NA	NA	0.275469	NA
Hint1	NA	NA	NA	0.298463
Hist1h2ap	NA	NA	0.741866	1.10633
Ier2	NA	NA	0.313999	0.303606
Ifitm6	NA	NA	0.435059	NA
Jund	NA	NA	NA	0.397146
Kcnn4	NA	NA	NA	0.316576
Lcn2	NA	NA	NA	0.299202
Ldha	NA	NA	0.295415	NA
Lgals3	NA	NA	NA	0.317747
Lmna	NA	NA	NA	0.277276
Lmnb1	NA	NA	0.250135	NA
Mat2b	NA	NA	0.329785	NA
Mindy1	NA	NA	0.274795	NA
Naca	NA	NA	NA	0.278977
Ndufb1-ps	NA	NA	0.282891	NA
Notch1	NA	NA	0.260832	NA
Oaz1	NA	NA	0.303293	0.303353
Plaur	NA	NA	NA	0.355785
Plin2	0.355789	NA	NA	0.31974
Plp2	NA	NA	NA	0.294188
Pmvk	NA	NA	0.280665	NA
Ppia	NA	NA	NA	0.381122
Prdx6	NA	NA	0.259421	NA
Ramp1	NA	NA	NA	0.336805
Rbm3	NA	NA	0.287776	NA
Rgcc	NA	NA	NA	0.588651
Rgs1	NA	NA	NA	0.292887
Rnh1	NA	NA	NA	0.270247
S100a8	NA	NA	0.268492	0.298879
S100a9	NA	NA	0.276591	0.341787
Sbno2	NA	NA	0.324061	NA
Selenok	NA	NA	0.273838	0.330493
Sem1	NA	NA	0.273501	NA
Serf2	NA	NA	0.281467	NA
Slc25a33	NA	NA	0.254249	NA
Slc3a2	NA	NA	0.309677	0.25632
Snhg1	NA	NA	NA	0.3327
Snrpg	NA	NA	NA	0.272233
Srsf3	NA	NA	0.25653	NA
Ssr4	NA	NA	NA	0.281508
Stat3	NA	NA	0.25269	NA
Sub1	NA	NA	0.326371	0.312324
Tmsb10	NA	NA	0.301505	NA
Tsc22d3	NA	NA	NA	0.30662
Uba52	NA	NA	0.300232	0.672267
Ubb	NA	NA	0.604166	0.691512
Ube2s	NA	NA	0.287096	0.30477
Vim	NA	NA	NA	0.420626
Wfdc21	NA	NA	0.314958	NA
Ybx3	NA	NA	NA	0.272691
